# Mesenchymal-epithelial transition in lymph node metastases of oral squamous cell carcinoma is accompanied by ZEB1 expression

**DOI:** 10.1101/2022.02.03.478962

**Authors:** Kai Horny, Christoph Sproll, Lukas Peiffer, Frauke Furtmann, Patricia Gerhardt, Jan Gravemeyer, Nikolas H. Stoecklein, Ivelina Spassova, Jürgen C. Becker

**Affiliations:** Translational Skin Cancer Research, German Cancer Consortium (DKTK), 45141 Essen, Germany; German Cancer Research Center (DKFZ), 69120 Heidelberg, Germany; Department of Oral- and Maxillofacial Surgery, Medical Faculty, University Hospital of the Heinrich-Heine-University Düsseldorf, Germany; Department of Dermatology, University Medicine Essen, 45141 Essen, Germany; Department of General, Visceral and Pediatric Surgery, Medical Faculty, University Hospital of the Heinrich-Heine-University Düsseldorf, Düsseldorf, Germany

**Keywords:** single cell RNA, oral cavity, squamous cell carcinoma, Epithelial-mesenchymal plasticity, EMT, MET, ZEB1, heterogeneity

## Abstract

**Background:** Oral squamous cell carcinoma (OSCC), an HPV-negative head and neck cancer, frequently metastasizes to the regional lymph nodes but only occasionally beyond. Initial phases of metastasis are associated with an epithelial-mesenchymal transition (EMT), the consolidation phase is associated with mesenchymal-epithelial transition (MET). This dynamic is referred to as epithelial-mesenchymal plasticity (EMP). While it is known that EMP is essential for cancer cell invasion and metastatic spread, less is known about the heterogeneity of EMP states within a tumor and even less about the heterogeneity between the primary and metastatic lesions.

**Methods:** To capture heterogeneity of EMP states in OSCC, we performed single-cell RNA sequencing (scRNAseq) of 5 primary tumors and 9 matching lymph node metastases and re-analyzed publicly available scRNAseq data of 9 additional primary tumors. To account for possible bias in cell type compositions by scRNAseq, these were also deconvoluted from bulk transcriptome analyses. Protein expression of selected genes were confirmed by immunohistochemistry.

**Results:** From the 23 OSCC lesions the single cell transcriptome of a total of 7,263 carcinoma cells was available for in-depth analyses. We initially focused on one lesion to avoid inter-patient heterogeneity as a confounding factor and identified OSCC cells expressing genes characteristic of different epithelial and partial EMT stages, such as keratins and *SPRR1B* (cornifin B) or vimentin and matrix metallopeptidases. RNA velocity information together with the increase in inferred copy number variations indicated a progressive trajectory towards epithelial differentiation in this metastatic lesion. Extension to all samples revealed a less stringent but essentially similar pattern. Interestingly, cells undergoing MET show increased activity of the EMT activator ZEB1. Immunohistochemistry confirmed that ZEB1 was co-expressed with the epithelial marker cornifin B in individual tumor cells - more frequently in lymph node metastases. The lack of E-cadherin mRNA expression suggests this is a partial MET.

**Conclusions:** This study reveals that EMP enables different partial EMT and epithelial phenotypes of OSCC cells, which are endowed with capabilities essential for the different stages of the metastatic process, including maintenance of cellular integrity. During MET, ZEB1 appears to be functionally active, indicating a more complex role of ZEB1 than mere induction of EMT.
