## Supplementary material for "Mesenchymal-epithelial transition in lymph node metastases of oral squamous cell carcinoma is accompanied by ZEB1 expression": Table 1

sample	patient	sex	age at diagnosis	smoking in packyears	alcohol abuse	HPV status	localisation	type	pT	pN	pM	localization	cells used	recovered cells	10x technology	library	Total-Seq Hashing Antibody	percentage tumor*	ZEB1 and SPRR1B co-expression
1	1	m	82	60	yes	n.d.	bottom lip / mouth corner	PEC	Tx	N3b(4/29, ECE+)	M0	MET	10.000	4.121	5’ v2	1	-	40	+
2,1	2	m	66	50	yes	0%	anterior mouth base	PEC	T3	N0 (0/21)	M0	PT	10.000	2.703	5’ v2	2	C0251	30	o
2,2	2											MET				2	C0252	40	o
2,3	2											MET				2	C0253	30	+
3	3	m	67	80	no	0%	soft palate left	PEC	T3	N0(0/7)	M0	PT	10.000	171	5’ v2	3	-	80	+
4,1	4	w	70	0	no	0%	edge of tongue left	PEC	T2	N3b(3/48, ECE+)	M0	MET	18.000	10.345	3’ v2	4	A0253	60	+
4,2	4											MET				4	A0251	50	o
4,3	4											LN				4	A0252	0	n.d.
5	5	w	84	0	no	n.d.	cheek left	PEC	T4a	N0(0/33)	M0	PT	10.000	106	5’ v2	5	-	60	o
6,1	6	m	37	40	yes	0%	tongue base left	PEC	T3	N1 (1/50, ECE-)	M0	PT	26.000	13.774	3’ v2	6a	A0251	50	o
6,2	6											MET				6a	A0252	60	+
6,3	6											LN				6a	A0253	0	n.d.
6,4	6											PT	26.000	7.783		6b	A0251	50	as 6.4
6,5	6											LN				6b	A0252	0	n.d.
6,6	6											LN				6b	A0253	0	n.d.
7,1	7	m	64	80	yes	n.d.	mouth base left	PEC	T4a	N3b(4/40, ECE+)	M0	PT	26.000	4.029	3’ v2	7a	A0251	70	+
7,2	7											MET				7a	A0252	80	+
7,3	7											MET				7a	A0253	70	+
7,4	7											PT	20.000	3.643		7b	A0251	70	as 7.1
7,5	7											LN				7b	A0252	0	n.d.
7,6	7											MET				7b	A0253	20	+
																		* measured by histology
